# Ambrosia beetle invasions are structured by inbreeding, intraspecific hybridisation, and bridgeheads

**DOI:** 10.64898/2026.03.31.715706

**Authors:** Thomas L Schmidt, Anandi Bierman, Elizabeth J Huisamen, John S Terblanche, Ary A Hoffmann

**Affiliations:** School of Life and Environmental Sciences, University of Sydney, NSW, Australia, 2050; Centre for Invasion Biology, Department of Conservation Ecology and Entomology, Stellenbosch University, Stellenbosch 7602, Western Cape, South Africa; Faculty of Natural Sciences, Department of Biodiversity and Conservation Biology, University of the Western Cape, Bellville, Cape Town, 7535, Western Cape, South Africa; Bio21 Institute, School of BioSciences, University of Melbourne, VIC, Australia, 3052

**Author notes:** Correspondence: Thomas L Schmidt, **Email:**.

## Abstract

When invasive populations establish in regions far from their origin, they may accumulate deleterious mutations that limit population viability and later expansion. Invasions stemming from such bridgehead populations may experience further sequential bottlenecks. However, deleterious mutations can be masked or eliminated when populations outbreed with other lineages. Here, we analyse global invasions of a species complex of persistently inbreeding ambrosia beetles, using genomic data (N=247) from invasive populations in Africa, North America and Australia, and from native populations in Asia. We mostly focus on one species of this complex (*Euwallacea fornicatus*) which poses a severe threat to tree species worldwide and is rapidly expanding its global range. We uncover a single lineage of this species across California, South Africa, and Western Australia, involving an invasive bridgehead and containing almost no nuclear genetic variation. In South Africa we identify a second lineage that has repeatedly hybridised with the first lineage. Genetic patterns in the native range indicate that such opportunistic outbreeding may be common. Despite lacking nuclear variation, the first lineage contained two CO1 haplotypes that were also observed in every hybrid lineage, pointing to heteroplasmy and possible hybrid origins of this lineage. Native populations had fewer missense mutations than invasive populations, indicating that opportunistic outbreeding may help purge fixed deleterious mutations when local lineage diversity is high. These findings highlight the importance of outbreeding even when inbreeding is common, and they demonstrate the biosecurity threat posed by subsequent gene flow into invasive populations.
