## Supplementary material for "Ambrosia beetle invasions are structured by inbreeding, intraspecific hybridisation, and bridgeheads": Table S1

### Sheet: Sheet1
date	id	Country	Region	lat	lon	specific tree	CO1 barcode	DAPC cluster	Hybrid cluster	Wolbachia infection	Concatenated	host tree
2020-2021	FL_fl_NA_427cat	USA	Miami-Dade, Florida	28.395	-80.8091	n/a	n/a	n/a	no	no	yes	n/a
2020-2021	FL_fl_NA_428	USA	Miami-Dade, Florida	28.395	-80.8091	n/a	n/a	n/a	no	no	no	n/a
2020-2021	SD_sd_NA_429	USA	San Diego, California	32.7935	-116.964	n/a	n/a	n/a	no	no	no	n/a
2020-2021	SD_sd_NA_430	USA	San Diego, California	32.7935	-116.964	n/a	n/a	n/a	no	no	no	n/a
2020-2021	H54_ch_NA_422cat	China	Fujian	26.0729	119.309	n/a	H54	n/a	no	no	yes	n/a
2020-2021	H52_ch_NA_424cat	China	Hainan	20.0457	110.192	n/a	H52	n/a	no	yes	yes	n/a
2023-2025	vtc_VA1	Vietnam	Central Vietnam A	16.4155	107.553	40	n/a	n/a	no	yes	no	Acacia mangium × auriculiformis hybrid
2023-2025	vtc_VA2	Vietnam	Central Vietnam A	16.4155	107.553	40	n/a	n/a	no	yes	no	Acacia mangium × auriculiformis hybrid
2023-2025	vtc_VB1	Vietnam	Central Vietnam A	16.4761	107.47	43	n/a	n/a	no	yes	no	Acacia mangium × auriculiformis hybrid
2023-2025	vtc_VC1	Vietnam	Central Vietnam A	16.3588	107.518	41	n/a	n/a	no	no	no	Acacia mangium + Acacia mangium × auriculiformis hybrid
2023-2025	vtc_VC2	Vietnam	Central Vietnam A	16.3588	107.518	41	n/a	n/a	no	no	no	Acacia mangium + Acacia mangium × auriculiformis hybrid
2023-2025	vtc_VC3cat	Vietnam	Central Vietnam A	16.3588	107.518	41	n/a	n/a	no	no	yes	Acacia mangium + Acacia mangium × auriculiformis hybrid
2023-2025	vtc_VD1cat	Vietnam	Central Vietnam A	16.7775	107.039	44	n/a	n/a	no	no	yes	Acacia mangium
2023-2025	vtc_VF1	Vietnam	Central Vietnam A	17.9667	105.808	45	n/a	n/a	no	no	no	Acacia mangium
2023-2025	vtc_VG1	Vietnam	Central Vietnam A	16.8824	106.988	46	n/a	n/a	no	yes	no	Acacia mangium × auriculiformis hybrid
2023-2025	vtc_VE1	Vietnam	Central Vietnam B	17.1296	106.861	42	n/a	n/a	no	no	no	Acacia mangium × auriculiformis hybrid
2023-2025	vtc_VE2cat	Vietnam	Central Vietnam B	17.1296	106.861	42	n/a	n/a	no	no	yes	Acacia mangium × auriculiformis hybrid
2023-2025	vtc_VE3	Vietnam	Central Vietnam B	17.1296	106.861	42	n/a	n/a	no	no	no	Acacia mangium × auriculiformis hybrid
2023-2025	vtn_VH1	Vietnam	North Vietnam	20.2735	105.983	47	n/a	n/a	no	no	no	Ricinus communis
2023-2025	vtn_VI1	Vietnam	North Vietnam	20.3169	105.954	48	n/a	n/a	no	no	no	Ricinus communis
2020-2021	H35_la_NA_425cat	USA	Los Angeles, California	34.1435	-118.052	n/a	H35	1	no	no	yes	n/a
2020-2021	H35_la_NA_426cat	USA	Los Angeles, California	34.1435	-118.052	n/a	H35	1	no	no	yes	n/a
2024-12-18	wc_CSA1	South Africa	Western Cape	-33.9895	18.464	53	n/a	n/a	no	no	no	Acer Negundo
2024-12-18	wc_CSA2	South Africa	Western Cape	-33.9895	18.464	53	n/a	n/a	no	no	no	Acer Negundo
2024-12-18	wc_CSA3	South Africa	Western Cape	-33.9895	18.464	53	n/a	n/a	no	no	no	Acer Negundo
2024-12-18	wc_CSA4	South Africa	Western Cape	-33.9895	18.464	53	n/a	n/a	no	no	no	Acer Negundo
2024-12-18	wc_CA1	South Africa	Western Cape	-33.9806	18.4653	51	n/a	n/a	no	no	no	Acer Negundo
2024-12-18	wc_CA2	South Africa	Western Cape	-33.9806	18.4653	51	n/a	n/a	no	no	no	Acer Negundo
2024-03-13	wc_CM1	South Africa	Western Cape	-33.9708	18.4669	52	n/a	n/a	no	no	no	Unknown
2024-12-18	wc_CSB1	South Africa	Western Cape	-33.9626	18.4752	54	n/a	n/a	no	no	no	Quercus robur
2024-12-18	wc_CSB2	South Africa	Western Cape	-33.9626	18.4752	54	n/a	n/a	no	no	no	Quercus robur
2024-12-18	wc_CSB3	South Africa	Western Cape	-33.9626	18.4752	54	n/a	n/a	no	no	no	Quercus robur
2024-12-18	wc_CSB4cat	South Africa	Western Cape	-33.9626	18.4752	54	n/a	n/a	no	no	yes	Quercus robur
2024-12-18	wc_CSB5cat	South Africa	Western Cape	-33.9626	18.4752	54	n/a	n/a	no	no	yes	Quercus robur
2023/12	wc_SAS3	South Africa	Western Cape	-33.9408	18.8021	62	n/a	n/a	no	no	no	Unknown
2021-03-02	H33_wc_poplar_383_16	South Africa	Western Cape	-34.0516	18.8364	13	H33	1	no	no	no	Poplar
2021-03-02	H33_wc_poplar_384_16	South Africa	Western Cape	-34.0516	18.8364	13	H33	1	no	no	no	Poplar
2021-03-02	H33_wc_poplar_385_16	South Africa	Western Cape	-34.0516	18.8364	13	H33	1	no	no	no	Poplar
2021-03-02	H33_wc_poplar_386cat_16	South Africa	Western Cape	-34.0516	18.8364	13	H33	1	no	no	yes	Poplar
2021-03-02	H33_wc_poplar_387cat_16	South Africa	Western Cape	-34.0516	18.8364	13	H33	1	no	no	yes	Poplar
2021-03-02	H33_wc_poplar_390cat_16	South Africa	Western Cape	-34.0516	18.8364	13	H33	1	no	no	yes	Poplar
2021-03-02	H33_wc_poplar_391cat_16	South Africa	Western Cape	-34.0516	18.8364	13	H33	1	no	no	yes	Poplar
2021-03-02	H33_wc_poplar_392cat_16	South Africa	Western Cape	-34.0516	18.8364	13	H33	1	no	no	yes	Poplar
2021-03-02	H33_wc_poplar_393cat_16	South Africa	Western Cape	-34.0516	18.8364	13	H33	1	no	no	yes	Poplar
2021-03-02	H33_wc_poplar_394cat_16	South Africa	Western Cape	-34.0516	18.8364	13	H33	1	no	no	yes	Poplar
2021-03-02	H33_wc_poplar_395cat_16	South Africa	Western Cape	-34.0516	18.8364	13	H33	1	no	no	yes	Poplar
2021-03-02	H33_wc_poplar_396_16	South Africa	Western Cape	-34.0516	18.8364	13	H33	1	no	no	no	Poplar
2021-03-02	H33_wc_poplar_397_16	South Africa	Western Cape	-34.0516	18.8364	13	H33	1	no	no	no	Poplar
2021-03-02	H33_wc_poplar_398_16	South Africa	Western Cape	-34.0516	18.8364	13	H33	1	no	no	no	Poplar
2021-03-02	H33_wc_poplar_399_16	South Africa	Western Cape	-34.0516	18.8364	13	H33	1	no	no	no	Poplar
2021-03-02	H33_wc_acern_400_21	South Africa	Western Cape	-34.0714	18.8565	18	H33	1	no	no	no	Acer negundo
2021-03-02	H33_wc_acern_402_21	South Africa	Western Cape	-34.0714	18.8565	18	H33	1	no	no	no	Acer negundo
2021-03-02	H33_wc_acern_403_21	South Africa	Western Cape	-34.0714	18.8565	18	H33	1	no	no	no	Acer negundo
2021-03-02	H33_wc_acern_404_21	South Africa	Western Cape	-34.0714	18.8565	18	H33	1	no	no	no	Acer negundo
2021-03-02	H33_wc_acern_405_21	South Africa	Western Cape	-34.0714	18.8565	18	H33	1	no	no	no	Acer negundo
2021-03-02	H33_wc_acern_406_21	South Africa	Western Cape	-34.0714	18.8565	18	H33	1	no	no	no	Acer negundo
2021-03-02	H33_wc_acern_407_21	South Africa	Western Cape	-34.0714	18.8565	18	H33	1	no	no	no	Acer negundo
2021-03-02	H33_wc_acern_409_21	South Africa	Western Cape	-34.0714	18.8565	18	H33	1	no	no	no	Acer negundo
2024-01-29	wc_SFDC1cat	South Africa	Western Cape	-33.9321	18.8602	63	n/a	n/a	no	no	yes	Unknown
2024-01-29	wc_SFDC2cat	South Africa	Western Cape	-33.9321	18.8602	63	n/a	n/a	no	no	yes	Unknown
2024-01-29	wc_SFDC3cat	South Africa	Western Cape	-33.9321	18.8602	63	n/a	n/a	no	no	yes	Unknown
2024-01-29	wc_SFDC4	South Africa	Western Cape	-33.9321	18.8602	63	n/a	n/a	no	no	no	Unknown
2024-01-29	wc_SFDC5cat	South Africa	Western Cape	-33.9321	18.8602	63	n/a	n/a	no	no	yes	Unknown
2023-2025	wc_SA1cat	South Africa	Western Cape	-33.934	18.8669	61	n/a	n/a	no	no	yes	Acer Negundo
2023-2025	wc_SA2cat	South Africa	Western Cape	-33.934	18.8669	61	n/a	n/a	no	no	yes	Acer Negundo
2023-2025	wc_SA3	South Africa	Western Cape	-33.934	18.8669	61	n/a	n/a	no	no	no	Acer Negundo
2023/12	wc_SOF1cat	South Africa	Western Cape	-33.934	18.8669	65	n/a	n/a	no	no	yes	Unknown
2023/12	wc_SOF2	South Africa	Western Cape	-33.934	18.8669	65	n/a	n/a	no	no	no	Unknown
2024-01-29	wc_SST12_1cat	South Africa	Western Cape	-33.9203	18.8856	66	n/a	n/a	no	no	yes	Unknown
2021-03-04	H33_wc_acern_380_9	South Africa	Western Cape	-34.0635	18.8859	6	H33	1	no	no	no	Acer negundo
2021-03-04	H33_wc_acern_381_9	South Africa	Western Cape	-34.0635	18.8859	6	H33	1	no	no	no	Acer negundo
2021-03-04	H33_wc_erythrina_382	South Africa	Western Cape	-34.0635	18.8859	34	H33	1	no	no	no	Erythrina lysistemon
2020-2021	H33_wc_acern_379_22	South Africa	Western Cape	-34.0774	18.8916	19	H33	1	no	no	no	Acer negundo
2020-2021	H33_wc_acern_417cat_22	South Africa	Western Cape	-34.0774	18.8916	19	H33	1	no	no	yes	Acer negundo
2020-2021	H33_wc_acern_418cat_22	South Africa	Western Cape	-34.0774	18.8916	19	H33	1	no	no	yes	Acer negundo
2020-2021	H33_wc_pine_378	South Africa	Western Cape	-34.0774	18.8916	36	H33	1	no	no	no	Pine
2023-2025	wc_SWA1	South Africa	Western Cape	-34.0678	18.8954	67	n/a	n/a	no	no	no	Acacia cf. longifolia
2023-2025	wc_SWA2	South Africa	Western Cape	-34.0678	18.8954	67	n/a	n/a	no	no	no	Acacia cf. longifolia
2023-2025	wc_SWE1cat	South Africa	Western Cape	-34.0678	18.8954	68	n/a	n/a	no	no	yes	Quercus robur
2023-2025	wc_SWE2	South Africa	Western Cape	-34.0678	18.8954	68	n/a	n/a	no	no	no	Quercus robur
2023-2025	wc_SWE3	South Africa	Western Cape	-34.0678	18.8954	68	n/a	n/a	no	no	no	Quercus robur
2023-2025	wc_SWE4	South Africa	Western Cape	-34.0678	18.8954	68	n/a	n/a	no	no	no	Quercus robur
2023-2025	wc_SWE5	South Africa	Western Cape	-34.0678	18.8954	68	n/a	n/a	no	no	no	Quercus robur
2024	wc_SWLK26_1cat	South Africa	Western Cape	-34.0678	18.8954	69	n/a	n/a	no	no	yes	Unknown
2024	wc_SWLK26_2cat	South Africa	Western Cape	-34.0678	18.8954	69	n/a	n/a	no	no	yes	Unknown
2024	wc_SWLK26_4cat	South Africa	Western Cape	-34.0678	18.8954	69	n/a	n/a	no	no	yes	Unknown
2024	wc_SWLK26_5cat	South Africa	Western Cape	-34.0678	18.8954	69	n/a	n/a	no	no	yes	Unknown
2024	wc_SWLK40_2cat	South Africa	Western Cape	-34.0678	18.8954	70	n/a	n/a	no	no	yes	Unknown
2024	wc_SWLK43_1	South Africa	Western Cape	-34.0678	18.8954	71	n/a	n/a	no	no	no	Unknown
2024	wc_SWLK43_2cat	South Africa	Western Cape	-34.0678	18.8954	71	n/a	n/a	no	no	yes	Unknown
2024	wc_SWLK43_3cat	South Africa	Western Cape	-34.0678	18.8954	71	n/a	n/a	no	no	yes	Unknown
2024	wc_SWLK43_4cat	South Africa	Western Cape	-34.0678	18.8954	71	n/a	n/a	no	no	yes	Unknown
2023-2025	wc_SJ1	South Africa	Western Cape	-33.9635	18.9256	64	n/a	n/a	no	no	no	Unknown
2023-2025	wc_SJ2cat	South Africa	Western Cape	-33.9635	18.9256	64	n/a	n/a	no	no	yes	Unknown
2023-2025	wc_SJ3	South Africa	Western Cape	-33.9635	18.9256	64	n/a	n/a	no	no	no	Unknown
2023-2025	wc_SJ4	South Africa	Western Cape	-33.9635	18.9256	64	n/a	n/a	no	no	no	Unknown
2024-08-02	wc_PBR13_1	South Africa	Western Cape	-33.7108	19.0248	59	n/a	n/a	no	no	no	Unknown
2024-03-19	wc_PBR19_1	South Africa	Western Cape	-33.7108	19.0248	60	n/a	n/a	no	no	no	Unknown
2024-03-19	wc_PBR19_2cat	South Africa	Western Cape	-33.7108	19.0248	60	n/a	n/a	no	no	yes	Unknown
2020-10-29	H33_wc_fraxinus_275a	South Africa	Western Cape	-33.9568	22.4401	35	H33	1	no	no	no	Fraxinus
2020-10-29	H33_wc_wiidringtonia_277	South Africa	Western Cape	-33.9551	22.4418	37	H33	1	no	no	no	Wiidringtonia nodiflora
2020-10-27	H33_wc_psoralea_237_15	South Africa	Western Cape	-33.9541	22.4554	12	H33	1	no	no	no	Psoralea
2020-10-27	H33_wc_psoralea_240_15	South Africa	Western Cape	-33.9541	22.4554	12	H33	1	no	no	no	Psoralea
2020-10-27	H33_wc_psoralea_253_15	South Africa	Western Cape	-33.9541	22.4554	12	H33	1	no	no	no	Psoralea
2020-10-27	H33_wc_psoralea_256_15	South Africa	Western Cape	-33.9541	22.4554	12	H33	1	no	no	no	Psoralea
2020-10-27	H38_wc_psoralea_243	South Africa	Western Cape	-33.9541	22.4554	38	H38	1	no	no	no	Psoralea
2023-01-11	wc_DRH1cat	South Africa	Western Cape	-33.4843	22.5169	55	n/a	n/a	no	no	yes	Unknown
2024-04-29	wc_LK1	South Africa	Western Cape	-33.7	22.5333	58	n/a	n/a	no	no	no	Unknown
2023-01-11	wc_DRV3_1cat	South Africa	Western Cape	-33.4906	22.5403	56	n/a	n/a	no	no	yes	Unknown
2023-01-11	wc_DRV3_2cat	South Africa	Western Cape	-33.4906	22.5403	56	n/a	n/a	no	no	yes	Unknown
2023-01-11	wc_DRV3_3cat	South Africa	Western Cape	-33.4906	22.5403	56	n/a	n/a	no	no	yes	Unknown
2023-01-11	wc_DRV4_1	South Africa	Western Cape	-33.4906	22.5403	57	n/a	n/a	no	no	no	Unknown
2020-10-28	H38_wc_acern_259_7	South Africa	Western Cape	-34.0098	22.7783	5	H38	1	no	no	no	Acer negundo
2020-10-28	H38_wc_acern_260_7	South Africa	Western Cape	-34.0098	22.7783	5	H38	1	no	no	no	Acer negundo
2020-10-28	H38_wc_acern_261_7	South Africa	Western Cape	-34.0098	22.7783	5	H38	1	no	no	no	Acer negundo
2020-10-28	H38_wc_acern_263_7	South Africa	Western Cape	-34.0098	22.7783	5	H38	1	no	no	no	Acer negundo
2020-10-28	H33_wc_acern_262_8	South Africa	Western Cape	-34.0098	22.7783	5	H33	1	no	no	no	Acer negundo
2020-10-28	H33_wc_acern_264_8	South Africa	Western Cape	-34.0098	22.7783	5	H33	1	no	no	no	Acer negundo
2020-10-28	H33_wc_acern_265_8	South Africa	Western Cape	-34.0098	22.7783	5	H33	1	no	no	no	Acer negundo
2020-10-28	H33_wc_acern_266_8	South Africa	Western Cape	-34.0098	22.7783	5	H33	1	no	no	no	Acer negundo
2020-10-28	H33_wc_acern_267_8	South Africa	Western Cape	-34.0098	22.7783	5	H33	1	no	no	no	Acer negundo
2023-2025	nc_HNC1	South Africa	Northern Cape	-27.7557	24.8271	50	n/a	n/a	no	no	no	Carya illinoinensis
2023-2025	nc_HNC2	South Africa	Northern Cape	-27.7557	24.8271	50	n/a	n/a	no	no	no	Carya illinoinensis
2023-2025	nc_HNC3cat	South Africa	Northern Cape	-27.7557	24.8271	50	n/a	n/a	no	no	yes	Carya illinoinensis
2023-2025	nc_HNC6cat	South Africa	Northern Cape	-27.7557	24.8271	50	n/a	n/a	no	no	yes	Carya illinoinensis
2023-2025	nc_HNC7	South Africa	Northern Cape	-27.7557	24.8271	50	n/a	n/a	no	no	no	Carya illinoinensis
2020-2021	H33_nc_pecan_376	South Africa	Bloemfontein	-27.9202	24.8311	33	H33	1	no	no	no	Pecan
2021-04-06	H33_fs_acern_362	South Africa	Bloemfontein	-29.1005	26.1579	25	H33	1	no	no	no	Acer negundo
2021-04-06	H33_fs_quercus_375_12	South Africa	Bloemfontein	-29.139	26.175	9	H33	1	no	no	no	Quercus robur
2020-07-15	H33_fs_acerb_216	South Africa	Bloemfontein	-29.1463	26.1854	24	H33	1	no	no	no	Acer buergerianum
2021-04-06	H33_fs_unk_357	South Africa	Bloemfontein	-29.117	26.2574	28	H33	1	no	no	no	n/a
2021-04-06	H33_fs_platanus_361	South Africa	Bloemfontein	-29.117	26.2575	27	H33	1	no	no	no	Platanus
2021-04-06	H33_fs_quercus_348cat_11	South Africa	Bloemfontein	-29.1169	26.2575	8	H33	1	no	no	yes	Quercus robur
2021-04-06	H33_fs_quercus_350cat_11	South Africa	Bloemfontein	-29.1169	26.2575	8	H33	1	no	no	yes	Quercus robur
2021-04-06	H33_fs_fraxinus_353	South Africa	Bloemfontein	-29.117	26.2576	26	H33	1	no	no	no	Fraxinus
2020-2021	H33_gp_platanus_413_17	South Africa	Gauteng	-26.0428	27.8859	14	H33	1	no	no	no	Platanus
2020-2021	H33_gp_platanus_414_17	South Africa	Gauteng	-26.0428	27.8859	14	H33	1	no	no	no	Platanus
2020-2021	H33_gp_platanus_415_17	South Africa	Gauteng	-26.0428	27.8859	14	H33	1	no	no	no	Platanus
2020-2021	H33_gp_platanus_416cat_17	South Africa	Gauteng	-26.0428	27.8859	14	H33	1	no	no	yes	Platanus
2020-07-09	H33_gp_robinia_207_10	South Africa	Gauteng	-26.1441	28.0484	7	H33	1	no	no	no	Robinia pseudoacacia
2020-07-09	H33_gp_robinia_209_10	South Africa	Gauteng	-26.1441	28.0484	7	H33	1	no	no	no	Robinia pseudoacacia
2020-07-09	H33_gp_robinia_210_10	South Africa	Gauteng	-26.1441	28.0484	7	H33	1	no	no	no	Robinia pseudoacacia
2021-04-12	H33_gp_acerb_312_26	South Africa	Gauteng	-26.1641	28.0584	23	H33	1	no	no	no	Acer buergerianum
2021-04-12	H33_gp_acerb_313_26	South Africa	Gauteng	-26.1641	28.0584	23	H33	1	no	no	no	Acer buergerianum
2021-04-12	H33_gp_acerb_314_26	South Africa	Gauteng	-26.1641	28.0584	23	H33	1	no	no	no	Acer buergerianum
2021-04-12	H33_gp_acerb_315_26	South Africa	Gauteng	-26.1641	28.0584	23	H33	1	no	no	no	Acer buergerianum
2021-04-12	H33_gp_acerb_316_26	South Africa	Gauteng	-26.1641	28.0584	23	H33	1	no	no	no	Acer buergerianum
2021-04-12	H33_gp_acern_317_23	South Africa	Gauteng	-26.1651	28.0606	20	H33	1	no	no	no	Acer negundo
2021-04-12	H33_gp_acern_318_23	South Africa	Gauteng	-26.1651	28.0606	20	H33	1	no	no	no	Acer negundo
2021-04-12	H33_gp_acern_319_23	South Africa	Gauteng	-26.1651	28.0606	20	H33	1	no	no	no	Acer negundo
2021-04-12	H33_gp_koelreuteria_320_20	South Africa	Gauteng	-26.1633	28.0642	17	H33	1	no	no	no	Koelreuteria paniculata
2021-04-12	H33_gp_koelreuteria_321_20	South Africa	Gauteng	-26.1633	28.0642	17	H33	1	no	no	no	Koelreuteria paniculata
2021-04-12	H33_gp_platanus_322_19	South Africa	Gauteng	-26.1636	28.0643	16	H33	1	no	no	no	Platanus
2021-04-12	H33_gp_platanus_323_19	South Africa	Gauteng	-26.1636	28.0643	16	H33	1	no	no	no	Platanus
2021-04-14	H33_gp_quercus_335cat_13	South Africa	Gauteng	-26.1116	28.066	10	H33	1	no	no	yes	Quercus robur
2021-04-14	H33_gp_quercus_336cat_13	South Africa	Gauteng	-26.1116	28.066	10	H33	1	no	no	yes	Quercus robur
2021-04-12	H33_gp_combretum_310	South Africa	Gauteng	-26.1657	28.0675	31	H33	1	no	no	no	Combretum erythrophyllum
2020-2021	H33_gp_acern_346cat	South Africa	Gauteng	-25.7361	28.1904	29	H33	1	no	no	yes	Acer negundo
2020-2021	H33_gp_caloak_347cat	South Africa	Gauteng	-25.7361	28.1904	30	H33	1	no	no	yes	California Oak
2021-04-15	H33_gp_platanus_333cat_18	South Africa	Gauteng	-26.1049	28.2172	15	H33	1	no	no	yes	Platanus
2021-04-15	H33_gp_platanus_334cat_18	South Africa	Gauteng	-26.1049	28.2172	15	H33	1	no	no	yes	Platanus
2021-04-15	H33_gp_quercus_331_14	South Africa	Gauteng	-26.1047	28.2174	11	H33	1	no	no	no	Quercus robur
2021-04-15	H33_gp_quercus_332cat_14	South Africa	Gauteng	-26.1047	28.2174	11	H33	1	no	no	yes	Quercus robur
2021-04-13	H33_gp_acern_340cat_25	South Africa	Gauteng	-25.7325	28.22	22	H33	1	no	no	yes	Acer negundo
2021-04-13	H33_gp_acern_341cat_25	South Africa	Gauteng	-25.7325	28.22	22	H33	1	no	no	yes	Acer negundo
2021-04-13	H33_gp_acern_342cat_25	South Africa	Gauteng	-25.7325	28.22	22	H33	1	no	no	yes	Acer negundo
2021-04-13	H33_gp_acern_343cat_25	South Africa	Gauteng	-25.7325	28.22	22	H33	1	no	no	yes	Acer negundo
2021-04-13	H33_gp_acern_344cat_25	South Africa	Gauteng	-25.7325	28.22	22	H33	1	no	no	yes	Acer negundo
2021-04-13	H33_gp_acern_345cat_25	South Africa	Gauteng	-25.7325	28.22	22	H33	1	no	no	yes	Acer negundo
2021-04-15	H33_gp_acern_327_24	South Africa	Gauteng	-26.1005	28.2254	21	H33	1	no	no	no	Acer negundo
2021-04-15	H33_gp_acern_328_24	South Africa	Gauteng	-26.1005	28.2254	21	H33	1	no	no	no	Acer negundo
2021-04-15	H33_gp_acern_330_24	South Africa	Gauteng	-26.1005	28.2254	21	H33	1	no	no	no	Acer negundo
2021-04-13	H33_gp_platanus_339	South Africa	Gauteng	-25.7482	28.2264	32	H33	1	no	no	no	Platanus
2020-08-18	H33_kzn_acalypha_231	South Africa	Kwa-Zulu Natal	-29.9164	30.94	39	H33	3	yes	no	no	Acalypha glabrata
2023-2025	mbl_N1cat	South Africa	Mpumalanga	-25.4745	30.9703	49	n/a	n/a	no	no	yes	Quercus robur
2020-06-29	H33_kzn_afzelia_106_4	South Africa	Kwa-Zulu Natal	-29.8473	31.0075	1	H33	1	no	no	no	Afzelia quanzensis
2020-06-29	H33_kzn_afzelia_87cat_4	South Africa	Kwa-Zulu Natal	-29.8473	31.0075	1	H33	1	no	no	yes	Afzelia quanzensis
2020-06-29	H38_kzn_afzelia_103_1	South Africa	Kwa-Zulu Natal	-29.8473	31.0075	1	H38	2	yes	no	no	Afzelia quanzensis
2020-06-29	H38_kzn_afzelia_105_1	South Africa	Kwa-Zulu Natal	-29.8473	31.0075	1	H38	2	yes	no	no	Afzelia quanzensis
2020-06-29	H38_kzn_afzelia_125_1	South Africa	Kwa-Zulu Natal	-29.8473	31.0075	1	H38	2	yes	no	no	Afzelia quanzensis
2020-06-29	H38_kzn_afzelia_102cat_1	South Africa	Kwa-Zulu Natal	-29.8473	31.0075	1	H38	4	yes	no	yes	Afzelia quanzensis
2020-06-29	H38_kzn_afzelia_120_1	South Africa	Kwa-Zulu Natal	-29.8473	31.0075	1	H38	4	yes	no	no	Afzelia quanzensis
2020-06-29	H38_kzn_afzelia_99_1	South Africa	Kwa-Zulu Natal	-29.8473	31.0075	1	H38	4	yes	no	no	Afzelia quanzensis
2020-06-29	H33_kzn_afzelia_117A_4	South Africa	Kwa-Zulu Natal	-29.8473	31.0075	1	H33	4	yes	no	no	Afzelia quanzensis
2020-06-29	H38_kzn_afzelia_114_1	South Africa	Kwa-Zulu Natal	-29.8473	31.0075	1	H38	5	yes	no	no	Afzelia quanzensis
2020-06-29	H38_kzn_afzelia_116_1	South Africa	Kwa-Zulu Natal	-29.8473	31.0075	1	H38	5	yes	no	no	Afzelia quanzensis
2020-06-29	H38_kzn_afzelia_83cat_1	South Africa	Kwa-Zulu Natal	-29.8473	31.0075	1	H38	5	yes	no	yes	Afzelia quanzensis
2020-06-29	H38_kzn_afzelia_84cat_1	South Africa	Kwa-Zulu Natal	-29.8473	31.0075	1	H38	5	yes	no	yes	Afzelia quanzensis
2020-06-29	H38_kzn_afzelia_88cat_1	South Africa	Kwa-Zulu Natal	-29.8473	31.0075	1	H38	5	yes	no	yes	Afzelia quanzensis
2020-06-29	H38_kzn_afzelia_89cat_1	South Africa	Kwa-Zulu Natal	-29.8473	31.0075	1	H38	5	yes	no	yes	Afzelia quanzensis
2020-06-29	H38_kzn_afzelia_90cat_1	South Africa	Kwa-Zulu Natal	-29.8473	31.0075	1	H38	5	yes	no	yes	Afzelia quanzensis
2020-06-29	H38_kzn_afzelia_94cat_1	South Africa	Kwa-Zulu Natal	-29.8473	31.0075	1	H38	5	yes	no	yes	Afzelia quanzensis
2020-06-29	H38_kzn_afzelia_95cat_1	South Africa	Kwa-Zulu Natal	-29.8473	31.0075	1	H38	5	yes	no	yes	Afzelia quanzensis
2020-06-29	H38_kzn_afzelia_97cat_1	South Africa	Kwa-Zulu Natal	-29.8473	31.0075	1	H38	5	yes	no	yes	Afzelia quanzensis
2020-06-29	H33_kzn_afzelia_127_4	South Africa	Kwa-Zulu Natal	-29.8473	31.0075	1	H33	5	yes	no	no	Afzelia quanzensis
2020-06-29	H33_kzn_afzelia_Unk5_4	South Africa	Kwa-Zulu Natal	-29.8473	31.0075	1	H33	5	yes	no	no	Afzelia quanzensis
2020-06-29	H38_kzn_afzelia_101cat_1	South Africa	Kwa-Zulu Natal	-29.8473	31.0075	1	H38	6	yes	no	yes	Afzelia quanzensis
2020-06-29	H38_kzn_afzelia_107_1	South Africa	Kwa-Zulu Natal	-29.8473	31.0075	1	H38	6	yes	no	no	Afzelia quanzensis
2020-06-29	H38_kzn_afzelia_111_1	South Africa	Kwa-Zulu Natal	-29.8473	31.0075	1	H38	6	yes	no	no	Afzelia quanzensis
2020-06-29	H38_kzn_afzelia_113_1	South Africa	Kwa-Zulu Natal	-29.8473	31.0075	1	H38	6	yes	no	no	Afzelia quanzensis
2020-06-29	H38_kzn_afzelia_115_1	South Africa	Kwa-Zulu Natal	-29.8473	31.0075	1	H38	6	yes	no	no	Afzelia quanzensis
2020-06-29	H38_kzn_afzelia_119_1	South Africa	Kwa-Zulu Natal	-29.8473	31.0075	1	H38	6	yes	no	no	Afzelia quanzensis
2020-06-29	H38_kzn_afzelia_122_1	South Africa	Kwa-Zulu Natal	-29.8473	31.0075	1	H38	6	yes	no	no	Afzelia quanzensis
2020-06-29	H38_kzn_afzelia_126_1	South Africa	Kwa-Zulu Natal	-29.8473	31.0075	1	H38	6	yes	no	no	Afzelia quanzensis
2020-06-29	H38_kzn_afzelia_131_1	South Africa	Kwa-Zulu Natal	-29.8473	31.0075	1	H38	6	yes	no	no	Afzelia quanzensis
2020-06-29	H33_kzn_afzelia_128_4	South Africa	Kwa-Zulu Natal	-29.8473	31.0075	1	H33	6	yes	no	no	Afzelia quanzensis
2020-06-29	H38_kzn_afzelia_110_1	South Africa	Kwa-Zulu Natal	-29.8473	31.0075	1	H38	7	no	no	no	Afzelia quanzensis
2020-06-29	H38_kzn_afzelia_112_1	South Africa	Kwa-Zulu Natal	-29.8473	31.0075	1	H38	7	no	no	no	Afzelia quanzensis
2020-06-29	H38_kzn_afzelia_118_1	South Africa	Kwa-Zulu Natal	-29.8473	31.0075	1	H38	7	no	no	no	Afzelia quanzensis
2020-06-29	H38_kzn_afzelia_124_1	South Africa	Kwa-Zulu Natal	-29.8473	31.0075	1	H38	7	no	no	no	Afzelia quanzensis
2020-06-29	H38_kzn_afzelia_130_1	South Africa	Kwa-Zulu Natal	-29.8473	31.0075	1	H38	7	no	no	no	Afzelia quanzensis
2020-06-29	H38_kzn_afzelia_82cat_1	South Africa	Kwa-Zulu Natal	-29.8473	31.0075	1	H38	7	no	no	yes	Afzelia quanzensis
2020-06-29	H38_kzn_afzelia_86cat_1	South Africa	Kwa-Zulu Natal	-29.8473	31.0075	1	H38	7	no	no	yes	Afzelia quanzensis
2020-06-29	H38_kzn_afzelia_96cat_1	South Africa	Kwa-Zulu Natal	-29.8473	31.0075	1	H38	7	no	no	yes	Afzelia quanzensis
2020-06-29	H38_kzn_afzelia_98cat_1	South Africa	Kwa-Zulu Natal	-29.8473	31.0075	1	H38	7	no	no	yes	Afzelia quanzensis
2020-06-29	H33_kzn_afzelia_132_4	South Africa	Kwa-Zulu Natal	-29.8473	31.0075	1	H33	7	no	no	no	Afzelia quanzensis
2020-06-30	H38_kzn_erythrina_143_6	South Africa	Kwa-Zulu Natal	-29.5079	31.2167	4	H38	3	yes	no	no	Erythrina lysistemon
2020-06-30	H38_kzn_erythrina_145_6	South Africa	Kwa-Zulu Natal	-29.5079	31.2167	4	H38	3	yes	no	no	Erythrina lysistemon
2020-06-30	H33_kzn_indigofera_117I_2	South Africa	Kwa-Zulu Natal	-29.5213	31.2211	2	H33	1	no	no	no	Indigofera jucunda
2020-06-30	H33_kzn_indigofera_154_2	South Africa	Kwa-Zulu Natal	-29.5213	31.2211	2	H33	1	no	no	no	Indigofera jucunda
2020-06-30	H33_kzn_indigofera_156_2	South Africa	Kwa-Zulu Natal	-29.5213	31.2211	2	H33	1	no	no	no	Indigofera jucunda
2020-06-30	H33_kzn_indigofera_157_2	South Africa	Kwa-Zulu Natal	-29.5213	31.2211	2	H33	1	no	no	no	Indigofera jucunda
2020-06-30	H33_kzn_indigofera_161_2	South Africa	Kwa-Zulu Natal	-29.5213	31.2211	2	H33	1	no	no	no	Indigofera jucunda
2020-06-30	H33_kzn_indigofera_163_2	South Africa	Kwa-Zulu Natal	-29.5213	31.2211	2	H33	1	no	no	no	Indigofera jucunda
2020-06-30	H33_kzn_indigofera_164_2	South Africa	Kwa-Zulu Natal	-29.5213	31.2211	2	H33	1	no	no	no	Indigofera jucunda
2020-06-30	H33_kzn_indigofera_167_2	South Africa	Kwa-Zulu Natal	-29.5213	31.2211	2	H33	1	no	no	no	Indigofera jucunda
2020-06-30	H33_kzn_indigofera_168_2	South Africa	Kwa-Zulu Natal	-29.5213	31.2211	2	H33	1	no	no	no	Indigofera jucunda
2020-06-30	H33_kzn_indigofera_170_2	South Africa	Kwa-Zulu Natal	-29.5213	31.2211	2	H33	1	no	no	no	Indigofera jucunda
2020-06-30	H33_kzn_indigofera_172_2	South Africa	Kwa-Zulu Natal	-29.5213	31.2211	2	H33	1	no	no	no	Indigofera jucunda
2020-06-30	H33_kzn_indigofera_175_2	South Africa	Kwa-Zulu Natal	-29.5213	31.2211	2	H33	1	no	no	no	Indigofera jucunda
2020-06-30	H33_kzn_indigofera_177_2	South Africa	Kwa-Zulu Natal	-29.5213	31.2211	2	H33	1	no	no	no	Indigofera jucunda
2020-06-30	H33_kzn_indigofera_178_2	South Africa	Kwa-Zulu Natal	-29.5213	31.2211	2	H33	1	no	no	no	Indigofera jucunda
2020-06-30	H33_kzn_indigofera_181_2	South Africa	Kwa-Zulu Natal	-29.5213	31.2211	2	H33	1	no	no	no	Indigofera jucunda
2020-06-30	H33_kzn_indigofera_182_2	South Africa	Kwa-Zulu Natal	-29.5213	31.2211	2	H33	1	no	no	no	Indigofera jucunda
2020-06-30	H33_kzn_indigofera_183_2	South Africa	Kwa-Zulu Natal	-29.5213	31.2211	2	H33	1	no	no	no	Indigofera jucunda
2020-06-30	H38_kzn_indigofera_155_5	South Africa	Kwa-Zulu Natal	-29.5213	31.2211	2	H38	1	no	no	no	Indigofera jucunda
2020-06-30	H38_kzn_indigofera_184_5	South Africa	Kwa-Zulu Natal	-29.5213	31.2211	2	H38	1	no	no	no	Indigofera jucunda
2020-06-30	H38_kzn_indigofera_187_5	South Africa	Kwa-Zulu Natal	-29.5213	31.2211	2	H38	1	no	no	no	Indigofera jucunda
2020-06-30	H33_kzn_indigofera_159_2	South Africa	Kwa-Zulu Natal	-29.5213	31.2211	2	H33	3	yes	no	no	Indigofera jucunda
2020-06-30	H33_kzn_indigofera_160_2	South Africa	Kwa-Zulu Natal	-29.5213	31.2211	2	H33	3	yes	no	no	Indigofera jucunda
2020-06-30	H33_kzn_indigofera_169_2	South Africa	Kwa-Zulu Natal	-29.5213	31.2211	2	H33	3	yes	no	no	Indigofera jucunda
2020-06-30	H33_kzn_albizia_199_3	South Africa	Kwa-Zulu Natal	-29.5213	31.2212	3	H33	1	no	no	no	Albizia adianthifolia
2020-06-30	H33_kzn_albizia_200_3	South Africa	Kwa-Zulu Natal	-29.5213	31.2212	3	H33	1	no	no	no	Albizia adianthifolia
2020-06-30	H33_kzn_albizia_203_3	South Africa	Kwa-Zulu Natal	-29.5213	31.2212	3	H33	1	no	no	no	Albizia adianthifolia
2020-06-30	H33_kzn_albizia_186_3	South Africa	Kwa-Zulu Natal	-29.5213	31.2212	3	H33	2	yes	no	no	Albizia adianthifolia
2020-06-30	H33_kzn_albizia_197_3	South Africa	Kwa-Zulu Natal	-29.5213	31.2212	3	H33	3	yes	no	no	Albizia adianthifolia
2020-06-30	H33_kzn_albizia_201_3	South Africa	Kwa-Zulu Natal	-29.5213	31.2212	3	H33	3	yes	no	no	Albizia adianthifolia
